# Commercial ChIP-Seq library preparation kits performed differently for different classes of protein targets

**DOI:** 10.1101/2022.04.19.488832

**Authors:** MS Simper, Della Coletta L, S Gaddis, K Lin, CD Mikulec, Y Takata, MW Tomida, D Zhang, DG Tang, MR Estecio, J Shen, Y Lu

## Abstract

**Background:** ChIP-Seq is a powerful method commonly used to study global protein-DNA interactions including both transcription factors and histone modifications. We have found that the choice of ChIP-Seq library preparation protocol plays an important role in overall ChIP-Seq data quality. However, very few studies have compared ChIP-Seq libraries prepared by different protocols using multiple targets and a broad range of input DNA levels.

**Results:** In this study, we evaluated the performance of four ChIP-Seq library preparation protocols [NEB NEBNext Ultra II, Roche KAPA HyperPrep, Diagenode MicroPlex, and Bioo (now PerkinElmer) NEXTflex] on three target proteins, chosen to represent the three typical signal enrichment patterns in ChIP-Seq experiments: sharp peaks (H3K4me3), broad domains (H3K27me3) and punctate peaks with a protein binding motif (CTCF). We also tested a broad range of different input DNA levels from 0.10 to 10 ng for H3K4me3 and H3K27me3 experiments.

**Conclusions:** Our results suggest that the NEB protocol may be better for preparing H3K4me3 (and potentially other histone modifications with sharp peak enrichment) libraries; the Bioo protocol may be better for preparing H3K27me3 (and potentially other histone modifications with broad domain enrichment) libraries, and the Diagenode protocol may be better for preparing CTCF (and potentially other transcription factors with well-defined binding motifs) libraries. For ChIP-Seq experiments using novel targets without a known signal enrichment pattern, the NEB protocol might be the best choice as it performed well for each of the three targets we tested across a wide array of input DNA levels.
