## Supplemental Table 1 for "Commercial ChIP-Seq library preparation kits performed differently for different classes of protein targets"

### Sheet: TableS1
Table S1. Summary of mapping rate for each library used in the study
Samples	total reads	reads mapped non-uniquely to hg19		reads mapped uniquely to hg19		uniquely mapped reads after deduplication	NRF (Non-Redundant Fraction)
Bioo_H3K4me3_Set1_100pg	55754435	7479299	0.134147	44503980	0.798214	990227	0.0222503
Bioo_H3K4me3_Set2_100pg	55800466	7638760	0.136894	44543623	0.798266	882714	0.0198168
Bioo_H3K4me3_Set1_250pg	54907344	7471965	0.136083	43886362	0.79928	5623300	0.128133
Bioo_H3K4me3_Set2_250pg	61086432	8397779	0.137474	49198304	0.805388	2088041	0.0424413
Bioo_H3K4me3_Set1_500pg	57018239	7874687	0.138108	46214482	0.810521	13192581	0.285464
Bioo_H3K4me3_Set2_500pg	54323657	7533564	0.138679	44266740	0.81487	5762829	0.130184
Bioo_H3K4me3_Set1_1ng	54083669	7500704	0.138687	43419819	0.802827	17496118	0.402952
Bioo_H3K4me3_Set2_1ng	50167338	6905261	0.137645	40727274	0.811828	11681424	0.286821
Bioo_H3K4me3_Set1_5ng	56254123	7786871	0.138423	44863030	0.797507	30146266	0.671962
Bioo_H3K4me3_Set2_5ng	59597807	8247613	0.138388	48209785	0.808919	27047716	0.561042
Bioo_H3K4me3_Set1_10ng	55789380	7776421	0.139389	45121866	0.80879	30768944	0.681908
Bioo_H3K4me3_Set2_10ng	64183170	9036591	0.140794	52368762	0.815927	33754308	0.64455
Diagenode_H3K4me3_Set1_100pg	57307851	7356364	0.128366	47089124	0.821687	10571320	0.224496
Diagenode_H3K4me3_Set2_100pg	54288892	6847591	0.126132	44575454	0.821079	9460552	0.212237
Diagenode_H3K4me3_Set1_250pg	61408649	7941304	0.129319	50270676	0.818625	18878872	0.375544
Diagenode_H3K4me3_Set2_250pg	58202454	7524866	0.129288	47363676	0.813775	19057135	0.402358
Diagenode_H3K4me3_Set1_500pg	51293182	6800977	0.13259	42137410	0.821501	21852462	0.5186
Diagenode_H3K4me3_Set2_500pg	52132532	6899574	0.132347	42703588	0.819135	22833777	0.534704
Diagenode_H3K4me3_Set1_1ng	60403236	8112523	0.134306	49479133	0.819147	29494208	0.596094
Diagenode_H3K4me3_Set2_1ng	51773875	6886309	0.133007	41960005	0.810447	25293683	0.602805
Diagenode_H3K4me3_Set1_5ng	52882663	7245239	0.137006	42684548	0.807156	31069894	0.727896
Diagenode_H3K4me3_Set2_5ng	49036877	6600165	0.134596	39123303	0.797834	27273065	0.697105
Diagenode_H3K4me3_Set1_10ng	55903638	7857542	0.140555	45468722	0.813341	33481874	0.736372
Diagenode_H3K4me3_Set2_10ng	56237051	7751903	0.137843	45549401	0.809954	31800829	0.698161
KAPA_H3K4me3_Set1_100pg	43589477	5421785	0.124383	34942895	0.801636	2070480	0.0592532
KAPA_H3K4me3_Set2_100pg	46758192	6187481	0.132329	37819040	0.808822	12707421	0.336006
KAPA_H3K4me3_Set1_250pg	43994577	5621233	0.127771	35850596	0.814887	14221468	0.396687
KAPA_H3K4me3_Set2_250pg	42959561	5701077	0.132708	34899162	0.812372	19253396	0.551686
KAPA_H3K4me3_Set1_500pg	52258250	6912436	0.132275	42658783	0.816307	26605754	0.623688
KAPA_H3K4me3_Set2_500pg	51563415	6895880	0.133736	42051672	0.815533	25754177	0.612441
KAPA_H3K4me3_Set1_1ng	65498146	8836513	0.134912	53657352	0.819219	35290546	0.657702
KAPA_H3K4me3_Set2_1ng	47459010	6275990	0.13224	38626073	0.813883	26757698	0.692737
KAPA_H3K4me3_Set1_5ng	44045801	6034602	0.137007	35806510	0.812938	26757410	0.747278
KAPA_H3K4me3_Set2_5ng	45639645	6308340	0.138221	36788761	0.80607	27986025	0.760722
KAPA_H3K4me3_Set1_10ng	47603119	6600188	0.13865	38590943	0.810681	28291751	0.733119
KAPA_H3K4me3_Set2_10ng	45486586	6309350	0.138708	36646259	0.80565	27420252	0.748242
NEB_H3K4me3_Set1_100pg	49741477	6440923	0.129488	40705647	0.818344	19417227	0.477016
NEB_H3K4me3_Set2_100pg	63915784	8387558	0.131228	52283910	0.818012	23923382	0.457567
NEB_H3K4me3_Set1_250pg	51449157	6510540	0.126543	40581004	0.788759	26832423	0.661206
NEB_H3K4me3_Set2_250pg	22566406	2856637	0.126588	17745049	0.786348	11544521	0.650577
NEB_H3K4me3_Set1_500pg	63590943	8359224	0.131453	51732686	0.813523	32976933	0.637449
NEB_H3K4me3_Set2_500pg	39415759	5276518	0.133868	31788701	0.806497	18887978	0.594173
NEB_H3K4me3_Set1_1ng	56700688	7539128	0.132964	46290793	0.816406	31941487	0.690018
NEB_H3K4me3_Set2_1ng	48709486	6556530	0.134605	39651411	0.814039	26413668	0.666147
NEB_H3K4me3_Set1_5ng	46533836	5952526	0.127918	36475584	0.783851	27033491	0.741139
NEB_H3K4me3_Set2_5ng	28907257	3808516	0.131749	22432350	0.776011	16456346	0.733599
NEB_H3K4me3_Set1_10ng	55177364	7326560	0.132782	44720172	0.81048	31434545	0.702916
NEB_H3K4me3_Set2_10ng	34838821	4799999	0.137777	27837183	0.799028	19513340	0.700981
Bioo_H3K27me3_Set1_100pg	62528762	10107055	0.161638	48359612	0.773398	1823761	0.0377125
Bioo_H3K27me3_Set2_100pg	49659225	8108136	0.163276	38315672	0.771572	3469445	0.090549
Bioo_H3K27me3_Set1_250pg	52593158	8449506	0.160658	40390264	0.767976	14316498	0.354454
Bioo_H3K27me3_Set2_250pg	55436236	8969667	0.161802	42866141	0.773251	8906146	0.207766
Bioo_H3K27me3_Set1_500pg	48017103	7758949	0.161587	37410865	0.779115	20046821	0.535856
Bioo_H3K27me3_Set2_500pg	69213456	11303519	0.163314	54442901	0.786594	16529469	0.303611
Bioo_H3K27me3_Set1_1ng	50204911	7965905	0.158668	38902350	0.774871	25165163	0.64688
Bioo_H3K27me3_Set2_1ng	56746586	9134675	0.160973	44255063	0.779872	18978874	0.428852
Bioo_H3K27me3_Set1_5ng	56335398	8876379	0.157563	43553036	0.773102	30185116	0.693066
Bioo_H3K27me3_Set2_5ng	56992673	9176414	0.16101	44127701	0.77427	28428967	0.644243
Bioo_H3K27me3_Set1_10ng	47506949	7476502	0.157377	37110733	0.781164	26230776	0.706825
Bioo_H3K27me3_Set2_10ng	48984320	7950848	0.162314	38331957	0.782535	27499953	0.717416
Diagenode_H3K27me3_Set1_100pg	52108932	8730943	0.167552	39879929	0.765318	14789664	0.370855
Diagenode_H3K27me3_Set2_100pg	54877792	9412238	0.171513	42056111	0.766359	11037702	0.262452
Diagenode_H3K27me3_Set1_250pg	72147094	12168371	0.168661	55395312	0.767811	31289869	0.564847
Diagenode_H3K27me3_Set2_250pg	52255816	8791585	0.168241	39935687	0.764234	20466383	0.512484
Diagenode_H3K27me3_Set1_500pg	53784801	9007320	0.16747	41207529	0.766156	29064110	0.705311
Diagenode_H3K27me3_Set2_500pg	50798071	8630150	0.169891	39428807	0.776187	25004100	0.634158
Diagenode_H3K27me3_Set1_1ng	46761723	7726069	0.165222	35874746	0.767182	29102943	0.811238
Diagenode_H3K27me3_Set2_1ng	53025655	8912508	0.168079	40775011	0.768968	27793056	0.68162
Diagenode_H3K27me3_Set1_5ng	52113654	8389166	0.160978	39672349	0.761266	33418981	0.842375
Diagenode_H3K27me3_Set2_5ng	51661229	8636852	0.167182	39452925	0.763685	30338692	0.768985
Diagenode_H3K27me3_Set1_10ng	83214460	13465578	0.161818	64547942	0.775682	53710602	0.832104
Diagenode_H3K27me3_Set2_10ng	56746138	9616549	0.169466	44080043	0.776794	34097364	0.773533
KAPA_H3K27me3_Set1_100pg	42155119	6979011	0.165555	32347765	0.767351	4388145	0.135655
KAPA_H3K27me3_Set2_100pg	45238923	7206936	0.159308	35895300	0.793461	2407963	0.067083
KAPA_H3K27me3_Set1_250pg	42999675	7234924	0.168255	33222067	0.772612	22253525	0.669842
KAPA_H3K27me3_Set2_250pg	39214588	6137480	0.15651	31688951	0.808091	17184439	0.542285
KAPA_H3K27me3_Set1_500pg	56008141	9449578	0.168718	43346197	0.773927	32733405	0.755162
KAPA_H3K27me3_Set2_500pg	49879004	7934009	0.159065	40270019	0.807354	27456672	0.681814
KAPA_H3K27me3_Set1_1ng	53168223	8846032	0.166378	41081501	0.77267	33485770	0.815106
KAPA_H3K27me3_Set2_1ng	48597115	7867297	0.161888	38910537	0.800676	29902475	0.768493
KAPA_H3K27me3_Set1_5ng	38000981	6233110	0.164025	29418649	0.774155	24410711	0.82977
KAPA_H3K27me3_Set2_5ng	42689936	6601508	0.154639	34674615	0.812243	27830764	0.802626
KAPA_H3K27me3_Set1_10ng	46669867	7609316	0.163046	36175819	0.775143	29070375	0.803586
KAPA_H3K27me3_Set2_10ng	47943943	7499632	0.156425	38845719	0.810232	30185769	0.777068
NEB_H3K27me3_Set1_100pg	55304795	9055962	0.163746	43510889	0.786747	26492873	0.608879
NEB_H3K27me3_Set2_100pg	53552003	8897011	0.166138	42361135	0.791028	23369339	0.551669
NEB_H3K27me3_Set1_250pg	56369942	9031190	0.160213	43213289	0.766602	31763217	0.735034
NEB_H3K27me3_Set2_250pg	58397463	9451016	0.161839	45133277	0.772864	31751368	0.703502
NEB_H3K27me3_Set1_500pg	63786460	10404804	0.163119	49905509	0.782384	35755243	0.716459
NEB_H3K27me3_Set2_500pg	60480328	9907919	0.163821	47551856	0.786237	33984659	0.714686
NEB_H3K27me3_Set1_1ng	58247458	9558144	0.164095	45878712	0.787652	35141170	0.765958
NEB_H3K27me3_Set2_1ng	55308003	9127727	0.165034	43796447	0.791865	33292038	0.760154
NEB_H3K27me3_Set1_5ng	49730290	7834540	0.157541	37889081	0.761891	30048321	0.79306
NEB_H3K27me3_Set2_5ng	53891267	8685535	0.161168	41437312	0.768906	33082592	0.798377
NEB_H3K27me3_Set1_10ng	56708763	9101207	0.16049	44340993	0.781907	33433660	0.754012
NEB_H3K27me3_Set2_10ng	62736925	10273165	0.16375	49310593	0.78599	37829949	0.767177
Bioo_CTCF_Set1	37052504	5839310	0.157596	28767671	0.776403	4467981	0.155313
Bioo_CTCF_Set2	18773967	2832474	0.150872	12726546	0.677883	1307329	0.102725
Bioo_CTCF_Set3	37891742	5784818	0.152667	28097241	0.741514	2480059	0.088267
Diagenode_CTCF_Set1	39994899	6333974	0.15837	29631971	0.740894	11625959	0.392345
Diagenode_CTCF_Set2	39295054	5422387	0.137992	24342975	0.619492	5793088	0.237978
Diagenode_CTCF_Set3	41774171	5388185	0.128984	25439945	0.608987	7378444	0.290034
KAPA_CTCF_Set1	37805399	5623600	0.148751	26916364	0.711971	10679189	0.396755
KAPA_CTCF_Set2	36339984	4645489	0.127834	22028582	0.60618	1048749	0.0476086
KAPA_CTCF_Set3	30796172	3902388	0.126717	19379738	0.62929	3805034	0.196341
NEB_CTCF_Set1	40696847	6309170	0.155028	30858100	0.758243	20411511	0.661464
NEB_CTCF_Set2	35961426	5274291	0.146665	25501678	0.70914	12201326	0.478452
NEB_CTCF_Set3	37381360	5296282	0.141682	25930448	0.693673	12053981	0.464858
Bioo_TotalH3_Set1_10ng	53912405	9046264	0.167796	41876700	0.776754	30400859	0.725961
Bioo_TotalH3_Set2_10ng	49536763	8086652	0.163245	38748196	0.782211	28261448	0.729362
Diagenode_TotalH3_Set1_10ng	45348281	7974023	0.17584	35084017	0.773657	30543138	0.870571
Diagenode_TotalH3_Set2_10ng	48448367	8275870	0.170818	37568578	0.775435	29923247	0.796497
KAPA_TotalH3_Set1_10ng	44379385	7475456	0.168444	33879248	0.763401	27951500	0.825033
KAPA_TotalH3_Set2_10ng	40873247	6622442	0.162024	32579155	0.797078	25900546	0.795004
NEB_TotalH3_Set1_10ng	51884329	8704660	0.167771	40144064	0.773722	31305195	0.779821
NEB_TotalH3_Set2_10ng	54232737	8873647	0.163622	42145293	0.777119	33326070	0.790742
Bioo_Input_Set1	38822484	10217660	0.263189	25114070	0.646895	21954721	0.8742
Bioo_Input_Set2	32497175	5320574	0.163724	23909823	0.735751	18589342	0.777477
Bioo_Input_Set3	36402811	8361975	0.229707	25724219	0.706655	19298305	0.7502
Diagenode_Input_Set1	47520597	13555806	0.285262	29594291	0.622768	26085102	0.881423
Diagenode_Input_Set2	39923058	6826046	0.17098	29958674	0.75041	23626590	0.788639
Diagenode_Input_Set3	43867665	10591866	0.24145	30821418	0.7026	24101779	0.781982
KAPA_Input_Set1	30223801	7501442	0.248197	18635365	0.616579	16767652	0.899776
KAPA_Input_Set2	59788196	9956395	0.166528	44745410	0.748399	34835742	0.778532
KAPA_Input_Set3	29766962	6084415	0.204402	21150545	0.710538	16986175	0.803108
NEB_Input_Set1	36263665	9934262	0.273945	22862212	0.630444	20701720	0.905499
NEB_Input_Set2	35281847	5853041	0.165894	26264929	0.744432	21547377	0.820386
NEB_Input_Set3	29292084	7085854	0.241903	20557609	0.701814	16730076	0.813814
