## Supplemental Table 2 for "Commercial ChIP-Seq library preparation kits performed differently for different classes of protein targets"

### Sheet: TableS2
Table S2. Number of reads used in each plot
Figure No.	Figure description	Number of mapped reads used for each library in analysis	before or after deduplication
Figure S1	Representative screenshots showing the overall signal landscape for each ChIP-Seq library	See track names on the screenshots	after
Figure 2/S2	Library complexity measured as Non-Redundant Fraction (NRF)	H3K4me3 libraries: 15M H3K27me3 libraries: 15M CTCF libraries: 12M	before
Figure 3/S3	FRiP (fraction of reads in peaks) for H3K4me3	0.1M - up to 5M	after
Figure S4	Fraction of H3K4me3 reads in promoter regions	original depth of each library	after
Figure S5/S13	Aggregated signal curves around TSSs/enhancers for H3K4me3 libraries	Bioo libraries: 0.8M Diagenode libraries: 9M KAPA libraries: 2M NEB libraries: 11M	after
Figure 4/S6	The peak calling quality for H3K4me3 measured as the percentage of peaks in promoter regions vs. the percentage of expressed genes marked by peaks	0.1M - up to 5M	after
Figure 5/S7	Spearman correlation of H3K27me3 signal intensity versus gene expression	0.5M - up to 40M	after
Figure 6/S8	Spearman correlation of H3K27me3 signal intensity versus chromatin accessibility	0.5M - up to 40M	after
Figure 7	Performance of protocols for CTCF ChIP-Seq	CTCF libraries in set 1: 4.5M CTCF libraries in set 2: 1.0M CTCF libraries in set 3: 2.5M Input libraries in set 1-3: 10M	after
Figure 8/S9	Reproducibility curves displayed to highlight differences in the performance of each protocol	H3K4me3: 10 ng vs. 5 ng: 16M 5 ng vs. 1 ng: 11M 1 ng vs. 500 pg: 5M 500 pg vs. 250 pg: 2M 250 pg vs. 100 pg: 0.8M H3K27me3: 10 ng vs. 5 ng: 24M 5 ng vs. 1 ng: 18M 1ng vs. 500 pg: 16M 500 pg vs. 250 pg: 8M 250 pg vs. 100 pg: 11M	after
Figure 9/S10	Reproducibility curves displayed to facilitate single protocol comparisons at incremental changes in DNA input	H3K4me3: Bioo libraries: 0.8M Diagenode libraries: 9M KAPA libraries: 2M NEB libraries: 11M H3K27me3: Bioo libraries: 8M Diagenode libraries: 11M KAPA libraries: 17M NEB libraries: 23M	after
Figure S11	Scatter plots showing H3K4me3 signal intensity in peaks for each amount of input DNA compared to 10 ng of input DNA for each protocol.	peak calling for each protocol at 10 ng level: 19M signal intensity of each library in peaks: original depth	after
Figure S12	Scatter plots showing H3K4me3 signal intensity in peaks for each protocol compared to the NEB protocol at DNA inputs of 10 and 5 ng	10 ng level: 19M 5 ng level: 16M	after
Figure S14	Bar graphs indicating the average GC content of the DNA sequences under peaks uniquely called to each protocol at specific DNA inputs	H3K4me3: 10 ng level: 19M 5 ng level: 16M 1 ng level: 11M 500 pg level: 5M 250 pg level: 2M 100 pg level: 0.8M H3K27me3: 10 ng level: 26M 5 ng level: 24M 1 ng level: 18M 500 pg level: 16M 250 pg level: 8M 100 pg level: 11M	after
